# Population genomics of the endangered scaly-foot snail defines conservation units amid deep-sea mining threats in Indian Ocean vents

**DOI:** 10.1101/2025.08.02.668274

**Authors:** Xi Chen, Siyeong Jun, Chong Chen, Ran Liu, Ting Xu, Hongyin Zhang, Yue Gao, Xing He, Xu Liu, Kexin Gao, Xinyu Gu, Heeseung Yeum, Dongyoung Kim, Choongwon Jeong, Yadong Zhou, Ken Takai, Yan Wang, Pei-Yuan Qian, Yong-Jin Won, Jin Sun

**Affiliations:** Key Laboratory of Evolution & Marine Biodiversity (Ministry of Education) and Institute of Evolution & Marine Biodiversity, Ocean University of China, Qingdao 266003, China; Laboratory for Marine Biology and Biotechnology, Qingdao Marine Science and Technology Centre, Laoshan Laboratory, Qingdao 266237, China; Department of Life Science, Division of EcoScience, Ewha Womans University, Seoul 03760, South Korea; X-STAR, Japan Agency for Marine-Earth Science and Technology (JAMSTEC), 2-15 Natsushima-cho, Yokosuka, Kanagawa 237-0061, Japan; Southern Marine Science and Engineering Guangdong Laboratory (Guangzhou), Guangzhou, China; Department of Ocean Science, The Hong Kong University of Science and Technology, Hong Kong, China; State Key Laboratory of Submarine Geoscience, Second Institute of Oceanography, Ministry of Natural Resources, Hangzhou, China; Key Laboratory of Marine Ecosystem Dynamics, Second Institute of Oceanography, Ministry of Natural Resources, Hangzhou, China; School of Biological Sciences, Seoul National University, Seoul 08826, South Korea; Institute for Data Innovation in Science, Seoul National University, Seoul 08826, South Korea

## Abstract

Hydrothermal vents in the Indian Ocean face imminent deep-sea mining, yet lack baseline high-resolution connectivity data for their endemic fauna. We present the first population genomic study of the endangered scaly-foot snail (*Chrysomallon squamiferum*), an iconic species distributed across three vent biogeographic provinces. Analysing 125 individuals from eight vent fields using 14 million single-nucleotide polymorphisms, we identify five genetic groups that warrant recognition as evolutionarily significant units. Demographic modelling reveals critical contributions from extinct or unsampled ‘phantom populations’ to the contemporary genetic structure. Together with physical ocean modelling, we show that the deep currents drive asymmetric south-to-north gene flows, while transform faults act as dispersal barriers. We propose Longqi-Duanqiao fields on the Southwest Indian Ridge and Wocan field on the Carlsberg Ridge as two isolated populations prioritised for protection. Given its exceptional adaptations, wide distribution, and public recognition, the scaly-foot snail is well-positioned to serve as both a flagship and umbrella species to ensure the survival of a broader suite of vent biodiversity. As the International Seabed Authority finalises its Mining Code in 2025, our findings provide essential genomic evidence to mitigate the impacts of mining on genetic diversity and inform transboundary conservation strategies for this vulnerable ecosystem.
