## Supplementary Data for "Population genomics of the endangered scaly-foot snail defines conservation units amid deep-sea mining threats in Indian Ocean vents"

### Sheet: Sheet1
Supplementary Data 1. Summary of sample information. Overview of 125 Scaly-foot Snails, where coordinates of sampling localites are provided in columns 'Latitude' and 'Longitude'.
Sample name	Hydrothermal vents	Latitude	Longitude	Sequencing platform	Sampling Year	Clean reads	Clean bases	Sequencing coverage	Reads mapped	Bases mapped	Mean depth of mapping
Ka10	Kairei	70°2.42ʹE	25°19.23ʹS	NovaSeq 6000	2023	74227420	11086467223	27.1395	66525415	9736758948	23.8354
Ka11	Kairei	70°2.42ʹE	25°19.23ʹS	NovaSeq 6000	2023	71675006	10725435619	26.2557	65159335	9558624702	23.3993
Ka12	Kairei	70°2.42ʹE	25°19.23ʹS	NovaSeq 6000	2023	72361484	10812385581	26.4685	65176379	9540472421	23.3549
Ka14	Kairei	70°2.42ʹE	25°19.23ʹS	NovaSeq 6000	2023	72990692	10885936647	26.6486	65211172	9528179336	23.3248
Ka1	Kairei	70°2.42ʹE	25°19.23ʹS	NovaSeq 6000	2023	76995648	11469863443	28.078	70330191	10262936864	25.1235
Ka3	Kairei	70°2.42ʹE	25°19.23ʹS	NovaSeq 6000	2023	71464378	10647206229	26.0642	65578799	9565049751	23.4151
Ka4	Kairei	70°2.42ʹE	25°19.23ʹS	NovaSeq 6000	2001	76458132	11470760236	28.0802	30458330	4450204010	10.894
Ka5	Kairei	70°2.42ʹE	25°19.23ʹS	NovaSeq 6000	2023	83669564	12427311143	30.4218	78104377	11356020656	27.7993
Ka6	Kairei	70°2.42ʹE	25°19.23ʹS	NovaSeq 6000	2001	55233762	8238136371	20.1668	38381884	5586842357	13.6765
Ka7	Kairei	70°2.42ʹE	25°19.23ʹS	NovaSeq 6000	2023	66259372	9904636353	24.2464	45864093	6696426203	16.3927
Ka8	Kairei	70°2.42ʹE	25°19.23ʹS	NovaSeq 6000	2023	76036254	11399183491	27.905	67642357	9935054511	24.3208
Ka9	Kairei	70°2.42ʹE	25°19.23ʹS	NovaSeq 6000	2023	75226354	11244027464	27.5252	67628160	9901088481	24.2377
Na10	Onnare	66°41.9'E	9°47.4'S	NovaSeq X Plus	2021	383093564	57008696083	139.556	308324055	44907821710	109.933
Na2	Onnare	66°41.9'E	9°47.4'S	NovaSeq X Plus	2021	188652322	28207811641	69.0522	96689231	14126572747	34.5816
Na4	Onnare	66°41.9'E	9°47.4'S	NovaSeq X Plus	2021	126385748	18830792155	46.0974	100884268	14717351579	36.0278
Na5	Onnare	66°41.9'E	9°47.4'S	NovaSeq X Plus	2021	137454722	20487991395	50.1542	112753348	16465689468	40.3077
Na6	Onnare	66°41.9'E	9°47.4'S	NovaSeq X Plus	2021	187123420	27834908758	68.1393	142322085	20718490785	50.7185
Na7	Onnare	66°41.9'E	9°47.4'S	NovaSeq X Plus	2021	181443036	27020317661	66.1452	140367354	20468936625	50.1076
Na8	Onnare	66°41.9'E	9°47.4'S	NovaSeq X Plus	2021	149596954	22294133162	54.5756	114992488	16722210654	40.9356
Na9	Onnare	66°41.9'E	9°47.4'S	NovaSeq X Plus	2021	146304790	21826165670	53.43	111393493	16210518767	39.683
SoK1	Solitaire	65°50.89ʹE	19°33.41ʹS	NovaSeq 6000	2018	94565240	14100603040	34.518	66803347	9771835740	23.9213
SoK2	Solitaire	65°50.89ʹE	19°33.41ʹS	NovaSeq 6000	2018	95085030	14174044535	34.6978	70148545	10266012615	25.131
SoK3	Solitaire	65°50.89ʹE	19°33.41ʹS	NovaSeq 6000	2018	95057936	14165724197	34.6774	71490001	10452797986	25.5882
SoK4	Solitaire	65°50.89ʹE	19°33.41ʹS	NovaSeq 6000	2018	92077450	13713039745	33.5693	69078603	10099561955	24.7235
SoK5	Solitaire	65°50.89ʹE	19°33.41ʹS	NovaSeq 6000	2018	143199576	21451791936	52.5136	116338988	16923316559	41.4279
SoK6	Solitaire	65°50.89ʹE	19°33.41ʹS	NovaSeq 6000	2018	84008460	12527716056	30.6676	67609310	9899684601	24.2342
SoK7	Solitaire	65°50.89ʹE	19°33.41ʹS	NovaSeq 6000	2018	91954480	13705508357	33.5508	73712927	10790538612	26.415
SoK8	Solitaire	65°50.89ʹE	19°33.41ʹS	NovaSeq 6000	2018	72333586	10785231639	26.402	54880458	8017790591	19.6274
KR10	Kairei	70°2.42ʹE	25°19.23ʹS	HiSeq X Ten	2016	79480302	11861508016	29.0367	69507191	10111426771	24.7526
KR1	Kairei	70°2.42ʹE	25°19.23ʹS	HiSeq X Ten	2016	83690740	12492271901	30.5808	67601118	9843910887	24.0977
KR2	Kairei	70°2.42ʹE	25°19.23ʹS	HiSeq X Ten	2016	84636990	12642637856	30.9489	73319623	10696676641	26.1853
KR3	Kairei	70°2.42ʹE	25°19.23ʹS	HiSeq X Ten	2016	89421886	13347981427	32.6756	76468059	11138617799	27.2671
KR4	Kairei	70°2.42ʹE	25°19.23ʹS	HiSeq X Ten	2016	92946954	13872953357	33.9607	80089643	11668177588	28.5635
KR5	Kairei	70°2.42ʹE	25°19.23ʹS	HiSeq X Ten	2016	119578472	17824209528	43.6333	103505712	15068054364	36.8863
KR6	Kairei	70°2.42ʹE	25°19.23ʹS	HiSeq X Ten	2016	89700948	13383785135	32.7632	79391640	11576792387	28.3398
KR7	Kairei	70°2.42ʹE	25°19.23ʹS	HiSeq X Ten	2016	94255538	14057119939	34.4116	81479522	11863823199	29.0424
KR8	Kairei	70°2.42ʹE	25°19.23ʹS	HiSeq X Ten	2016	101408036	15115781622	37.0031	87081570	12648204046	30.9626
KR9	Kairei	70°2.42ʹE	25°19.23ʹS	HiSeq X Ten	2016	78658886	11729562943	28.7137	69123828	10062385450	24.6325
KRB2D	Kairei	70°2.42ʹE	25°19.23ʹS	HiSeq X Ten	2013	81978588	12252380121	29.9936	63241401	9199757012	22.5208
KRB8D	Kairei	70°2.42ʹE	25°19.23ʹS	HiSeq X Ten	2013	93660496	13991879524	34.2518	69914785	10179651288	24.9196
KRE02B2D	Kairei	70°2.42ʹE	25°19.23ʹS	HiSeq X Ten	2013	86619272	12939805419	31.6764	62735243	9135058498	22.3624
KRSFGB1	Kairei	70°2.42ʹE	25°19.23ʹS	HiSeq X Ten	2013	292454270	43148458400	105.627	234458978	34024628362	83.2916
DQ1	Duanqiao	50°24′ E	37°39′ S	HiSeq X Ten	2013	112894382	16830853617	41.2016	95444960	13825049340	33.8435
DQ2	Duanqiao	50°24′ E	37°39′ S	HiSeq X Ten	2013	97294204	14517847487	35.5394	81989235	11887097594	29.0994
LQ10	Longqi	49°38.963′E	37°47.027′S	HiSeq X Ten	2019	93602818	13977493325	34.2166	79539875	11545214245	28.2625
LQ11	Longqi	49°38.963′E	37°47.027′S	HiSeq X Ten	2019	90804908	13558429954	33.1908	76805270	11144911145	27.2825
LQ12	Longqi	49°38.963′E	37°47.027′S	HiSeq X Ten	2019	113704390	16980880456	41.5689	96629968	14036620872	34.3614
LQ13	Longqi	49°38.963′E	37°47.027′S	HiSeq X Ten	2019	96380162	14386975350	35.219	80331783	11651291164	28.5221
LQ14	Longqi	49°38.963′E	37°47.027′S	HiSeq X Ten	2019	94141396	14066140493	34.4336	81172780	11792233821	28.8672
LQ15	Longqi	49°38.963′E	37°47.027′S	HiSeq X Ten	2019	97112080	14504331674	35.5063	81384810	11815159053	28.9233
LQ16	Longqi	49°38.963′E	37°47.027′S	HiSeq X Ten	2019	96933610	14477696714	35.4411	81943512	11901883899	29.1356
LQ17	Longqi	49°38.963′E	37°47.027′S	HiSeq X Ten	2019	104599002	15622993542	38.2448	86458214	12550635568	30.7237
LQ18	Longqi	49°38.963′E	37°47.027′S	HiSeq X Ten	2019	103888496	15516311279	37.9836	86629365	12589638544	30.8192
LQ19	Longqi	49°38.963′E	37°47.027′S	HiSeq X Ten	2019	98386644	14691300237	35.964	83016176	12055391722	29.5114
LQ1	Longqi	49°38.963′E	37°47.027′S	HiSeq X Ten	2019	85420798	12750264681	31.2124	70208454	10179186658	24.9184
LQ20	Longqi	49°38.963′E	37°47.027′S	HiSeq X Ten	2019	94793944	14109861963	34.5407	78269087	11297853848	27.6569
LQ2	Longqi	49°38.963′E	37°47.027′S	HiSeq X Ten	2019	94897616	14162507574	34.6695	72273810	10475405353	25.6436
LQ3	Longqi	49°38.963′E	37°47.027′S	HiSeq X Ten	2019	98829562	14762129139	36.1374	80931618	11756125018	28.7788
LQ4	Longqi	49°38.963′E	37°47.027′S	HiSeq X Ten	2019	82698102	12348299348	30.2284	69884753	10150983029	24.8494
LQ5	Longqi	49°38.963′E	37°47.027′S	HiSeq X Ten	2019	105923536	15822121206	38.7322	87058623	12649642622	30.9661
LQ6	Longqi	49°38.963′E	37°47.027′S	HiSeq X Ten	2019	108020554	16143253406	39.5184	89899634	13049102698	31.9439
LQ7	Longqi	49°38.963′E	37°47.027′S	HiSeq X Ten	2019	117871394	17595842291	43.0743	94464809	13706171352	33.5524
LQ8	Longqi	49°38.963′E	37°47.027′S	HiSeq X Ten	2019	85434436	12758496963	31.2326	70626273	10239473219	25.066
LQ9	Longqi	49°38.963′E	37°47.027′S	HiSeq X Ten	2019	81590822	12190272636	29.8415	70759677	10280198757	25.1657
LQDV1	Longqi	49°38.963′E	37°47.027′S	HiSeq X Ten	2015	64945942	9685843762	23.7108	51670965	7483629845	18.3198
LQDV2	Longqi	49°38.963′E	37°47.027′S	HiSeq X Ten	2015	49898804	7453273230	18.2455	42083413	6108012731	14.9523
On1	Onnuri	66°25.42′E	11°24.88′S	HiSeq X Ten	2018	98464466	14696291589	35.9762	72007483	10415780323	25.4976
On2	Onnuri	66°25.42′E	11°24.88′S	HiSeq X Ten	2018	109996482	16387332391	40.1159	86561581	12520122385	30.649
On3	Onnuri	66°25.42′E	11°24.88′S	HiSeq X Ten	2018	97089010	14473595940	35.4311	74506489	10791047623	26.4163
On4	Onnuri	66°25.42′E	11°24.88′S	HiSeq X Ten	2018	102625870	15324510506	37.5141	81943049	11902653405	29.1375
On5	Onnuri	66°25.42′E	11°24.88′S	HiSeq X Ten	2018	98047512	14630048335	35.8141	77823610	11308357794	27.6826
On6	Onnuri	66°25.42′E	11°24.88′S	HiSeq X Ten	2018	98178348	14653117164	35.8705	77574247	11253918292	27.5494
On7	Onnuri	66°25.42′E	11°24.88′S	HiSeq X Ten	2018	96194498	14348602305	35.1251	75924388	10913842882	26.7169
On8	Onnuri	66°25.42′E	11°24.88′S	HiSeq X Ten	2018	98195794	14639329091	35.8368	78553947	11410563885	27.9328
So10	Solitaire	66°25.42′E	11°24.88′S	HiSeq X Ten	2013	99168068	14808465295	36.2508	82866051	12051762429	29.5025
So11	Solitaire	66°25.42′E	11°24.88′S	HiSeq X Ten	2013	102434420	15299621719	37.4532	87141788	12691245090	31.0679
So12	Solitaire	66°25.42′E	11°24.88′S	HiSeq X Ten	2013	96673812	14434835094	35.3362	80840705	11767492412	28.8066
So13	Solitaire	66°25.42′E	11°24.88′S	HiSeq X Ten	2013	81246610	12141381123	29.7219	62913633	9171356494	22.4513
So14	Solitaire	66°25.42′E	11°24.88′S	HiSeq X Ten	2013	83575412	12478915710	30.5481	64660670	9404344429	23.0217
So15	Solitaire	66°25.42′E	11°24.88′S	HiSeq X Ten	2013	77752840	11601731578	28.4008	65904634	9584834072	23.4635
So1	Solitaire	66°25.42′E	11°24.88′S	HiSeq X Ten	2013	87038868	13004478686	31.8347	70887490	10322945930	25.2704
So2	Solitaire	66°25.42′E	11°24.88′S	HiSeq X Ten	2013	91495492	13675252936	33.4768	73591298	10734019266	26.2767
So3	Solitaire	66°25.42′E	11°24.88′S	HiSeq X Ten	2013	89970930	13428544813	32.8728	65896834	9594873986	23.4881
So4	Solitaire	66°25.42′E	11°24.88′S	HiSeq X Ten	2013	88271310	13183782402	32.2736	69933024	10190795823	24.9469
So5	Solitaire	66°25.42′E	11°24.88′S	HiSeq X Ten	2013	68909066	10284594765	25.1765	55636464	8092429699	19.8101
So6	Solitaire	66°25.42′E	11°24.88′S	HiSeq X Ten	2013	99014742	14778006611	36.1763	78751071	11464357523	28.0645
So7	Solitaire	66°25.42′E	11°24.88′S	HiSeq X Ten	2013	97726018	14593357816	35.7243	81566933	11881613812	29.086
So8	Solitaire	66°25.42′E	11°24.88′S	HiSeq X Ten	2013	88124728	13155975539	32.2056	74588064	10861277392	26.5882
So9	Solitaire	66°25.42′E	11°24.88′S	HiSeq X Ten	2013	95014254	14210599182	34.7873	61812239	9007300943	22.0497
SoIW1D	Solitaire	66°25.42′E	11°24.88′S	HiSeq X Ten	2013	94435932	14119266831	34.5637	58312599	8493509387	20.7919
SoIW2D	Solitaire	66°25.42′E	11°24.88′S	HiSeq X Ten	2013	106487524	15919675109	38.9711	62147796	9051143258	22.157
SoW2D	Solitaire	66°25.42′E	11°24.88′S	HiSeq X Ten	2013	85908626	12830860649	31.4097	71422340	10392853688	25.4415
SoW3	Solitaire	66°25.42′E	11°24.88′S	HiSeq X Ten	2013	223089922	33296609117	81.5094	140992096	20366807668	49.8575
SoW7D	Solitaire	66°25.42′E	11°24.88′S	HiSeq X Ten	2013	114730352	17169435674	42.0304	46952437	6845379359	16.7574
TC10	Tiancheng	49°38.963′E	37°47.027′S	HiSeq X Ten	2019	78133172	11656399264	28.5346	66250866	9620925785	23.5518
TC11	Tiancheng	49°38.963′E	37°47.027′S	HiSeq X Ten	2019	94507394	14089234380	34.4902	78291777	11308730191	27.6836
TC12	Tiancheng	49°38.963′E	37°47.027′S	HiSeq X Ten	2019	96189302	14358011092	35.1481	79085912	11502707506	28.1584
TC13	Tiancheng	49°38.963′E	37°47.027′S	HiSeq X Ten	2019	96418740	14386520505	35.2179	80445109	11674760227	28.5796
TC14	Tiancheng	49°38.963′E	37°47.027′S	HiSeq X Ten	2019	94828274	14145179825	34.6271	77534746	11270326401	27.5895
TC15	Tiancheng	49°38.963′E	37°47.027′S	HiSeq X Ten	2019	95128152	14194943039	34.7489	79366824	11544562385	28.2609
TC16	Tiancheng	49°38.963′E	37°47.027′S	HiSeq X Ten	2019	128783698	19201945506	47.006	100802093	14653442846	35.8713
TC17	Tiancheng	49°38.963′E	37°47.027′S	HiSeq X Ten	2019	120361480	17959441991	43.9644	96519731	14024338900	34.3313
TC18	Tiancheng	49°38.963′E	37°47.027′S	HiSeq X Ten	2019	88323444	13174298604	32.2504	74868598	10888060562	26.6538
TC19	Tiancheng	49°38.963′E	37°47.027′S	HiSeq X Ten	2019	85596140	12774467090	31.2716	72923525	10620927771	25.9998
TC1	Tiancheng	49°38.963′E	37°47.027′S	HiSeq X Ten	2019	96285770	14354514235	35.1396	80445750	11532680685	28.2318
TC20	Tiancheng	49°38.963′E	37°47.027′S	HiSeq X Ten	2019	91100762	13605307353	33.3055	78357696	11415553870	27.9451
TC2	Tiancheng	49°38.963′E	37°47.027′S	HiSeq X Ten	2019	99292620	14784476008	36.1921	81700751	11665441719	28.5568
TC3	Tiancheng	49°38.963′E	37°47.027′S	HiSeq X Ten	2019	97507626	14527322513	35.5626	83572446	12111756443	29.6493
TC4	Tiancheng	49°38.963′E	37°47.027′S	HiSeq X Ten	2019	96541146	14362051416	35.158	77100491	10855401370	26.5738
TC5	Tiancheng	49°38.963′E	37°47.027′S	HiSeq X Ten	2019	118452736	17670551260	43.2572	98559978	14331744589	35.0838
TC6	Tiancheng	49°38.963′E	37°47.027′S	HiSeq X Ten	2019	104306074	15555714894	38.0801	85441183	12390077798	30.3307
TC7	Tiancheng	49°38.963′E	37°47.027′S	HiSeq X Ten	2019	88304198	13168909421	32.2372	75177689	10909941948	26.7073
TC8	Tiancheng	49°38.963′E	37°47.027′S	HiSeq X Ten	2019	103398820	15426834362	37.7646	86915597	12641883875	30.9471
TC9	Tiancheng	49°38.963′E	37°47.027′S	HiSeq X Ten	2019	87336444	13009948184	31.8481	74008423	10723961690	26.252
WC10	Wocan	60° 30.3'E	6° 22.5' N	HiSeq X Ten	2017	115578878	17247350832	42.2212	96405631	13996328314	34.2627
WC1	Wocan	60° 30.3'E	6° 22.5' N	HiSeq X Ten	2017	94786268	14155008300	34.6512	79869269	11586927974	28.3646
WC2	Wocan	60° 30.3'E	6° 22.5' N	HiSeq X Ten	2017	116969514	17489501025	42.814	30592858	4428540647	10.841
WC2S	Wocan	60° 30.3'E	6° 22.5' N	HiSeq X Ten	2017	97836196	14544228199	35.604	70947827	10217712780	25.0128
WC3	Wocan	60° 30.3'E	6° 22.5' N	HiSeq X Ten	2017	88250706	13155187869	32.2036	76422186	11061940461	27.0794
WC3S	Wocan	60° 30.3'E	6° 22.5' N	HiSeq X Ten	2017	118579072	17675245625	43.2687	85033320	12314044921	30.1445
WC4	Wocan	60° 30.3'E	6° 22.5' N	HiSeq X Ten	2017	117889046	17581564585	43.0393	96359773	13951229198	34.1523
WC5	Wocan	60° 30.3'E	6° 22.5' N	HiSeq X Ten	2017	112539600	16793544997	41.1103	92985802	13460319381	32.9506
WC7	Wocan	60° 30.3'E	6° 22.5' N	HiSeq X Ten	2017	95076590	14181587211	34.7162	83615566	12130100933	29.6942
WC9	Wocan	60° 30.3'E	6° 22.5' N	HiSeq X Ten	2017	103354518	15424039825	37.7577	85686823	12432738206	30.4351
WCB01	Wocan	60° 30.3'E	6° 22.5' N	HiSeq X Ten	2017	581848952	86889731681	212.704	317020543	45797079525	112.11

### Sheet: Sheet2
Supplementary Data 2. Summary of basic genetic parameters for 125 Scaly-foot Snail (Chrysomallon squamiferum) individuals. This table shows the number of (non-missing, non-monomorphic) autosomal genotype observations (OBS_CT), the observed number of homozygous genotypes (O(HOM)), the expected number of homozygous genotypes (E(HOM)), and the method-of-moments F coefficient estimate (F).
Sample ID	O(HOM)	E(HOM)	OBS_CT	F	Observed Heterozygosity, Ho	Expected Heterozygosity, He
DQ1	16531478	15650800	17717447	0.426127	0.067	0.117
DQ2	16518073	15651700	17718656	0.419143	0.068	0.117
Ka10	15925091	15654700	17721842	0.130819	0.101	0.117
Ka11	15932186	15654900	17722140	0.134127	0.101	0.117
Ka12	15883023	15653200	17720119	0.111175	0.104	0.117
Ka14	15998750	15652400	17719143	0.167569	0.097	0.117
Ka1	15965425	15652500	17719231	0.151392	0.099	0.117
Ka3	15914103	15653200	17720065	0.12624	0.102	0.117
Ka4	16009496	15584300	17641013	0.206726	0.092	0.117
Ka5	16072895	15654500	17721702	0.202402	0.093	0.117
Ka6	16052770	15635500	17699290	0.202202	0.093	0.117
Ka7	15981901	15645700	17711312	0.162761	0.098	0.117
Ka8	15970582	15653300	17720212	0.153509	0.099	0.117
Ka9	15942204	15653900	17720858	0.139501	0.1	0.117
KR10	16135362	15657100	17724955	0.231266	0.09	0.117
KR1	16079099	15655800	17723294	0.204755	0.093	0.117
KR2	15906131	15658500	17726488	0.119747	0.103	0.117
KR3	16075805	15656500	17724143	0.202794	0.093	0.117
KR4	16078968	15657100	17724814	0.204035	0.093	0.117
KR5	16046236	15656600	17724275	0.188446	0.095	0.117
KR6	15970558	15657500	17725322	0.151394	0.099	0.117
KR7	16063860	15657700	17725585	0.196415	0.094	0.117
KR8	16008208	15657300	17725151	0.169698	0.097	0.117
KR9	16046965	15656300	17723938	0.188946	0.095	0.117
KRB2D	16030005	15656700	17724382	0.180542	0.096	0.117
KRB8D	16041195	15657400	17725250	0.185618	0.095	0.117
KRE02B2D	16067846	15655900	17723389	0.199258	0.093	0.117
KRSFGB1	16021014	15662500	17731215	0.173293	0.096	0.117
LQ10	16540620	15650600	17717310	0.430652	0.066	0.117
LQ11	16543521	15648600	17714950	0.433105	0.066	0.117
LQ12	16530911	15650800	17717356	0.425871	0.067	0.117
LQ13	16376039	15656800	17724491	0.347859	0.076	0.117
LQ14	16503878	15654200	17721467	0.411021	0.069	0.117
LQ15	16463967	15649500	17716028	0.394112	0.071	0.117
LQ16	16510349	15650200	17716801	0.416214	0.068	0.117
LQ17	16416644	15653700	17720893	0.369083	0.074	0.117
LQ18	16488034	15652700	17719686	0.404139	0.07	0.117
LQ19	16527001	15652400	17719449	0.423111	0.067	0.117
LQ1	16498956	15648800	17715207	0.411411	0.069	0.117
LQ20	16526438	15651600	17718381	0.423297	0.067	0.117
LQ2	16522282	15649600	17716091	0.422304	0.067	0.117
LQ3	16533348	15649900	17716364	0.427525	0.067	0.117
LQ4	16484739	15650000	17716679	0.403906	0.07	0.117
LQ5	16565336	15649200	17715576	0.443361	0.065	0.117
LQ6	16570203	15652100	17719034	0.444178	0.065	0.117
LQ7	16455933	15655800	17723386	0.386994	0.072	0.117
LQ8	16571938	15653400	17720523	0.444364	0.065	0.117
LQ9	16510811	15652600	17719583	0.415205	0.068	0.117
LQDV1	16508333	15646200	17712104	0.417319	0.068	0.117
LQDV2	16478525	15644300	17710032	0.403835	0.07	0.117
Na10	15920689	15652000	17718889	0.129993	0.101	0.117
Na2	15909245	15649100	17715332	0.125884	0.102	0.117
Na4	15874254	15647600	17713543	0.1097	0.104	0.117
Na5	15990811	15647100	17712955	0.166388	0.097	0.117
Na6	15918627	15649300	17715610	0.130328	0.101	0.117
Na7	15839415	15649200	17715409	0.0920412	0.106	0.117
Na8	15971043	15648400	17714444	0.156179	0.098	0.117
Na9	15955262	15647400	17713296	0.149018	0.099	0.117
On1	15948137	15651700	17718639	0.143421	0.1	0.117
On2	15856395	15468000	17509865	0.190205	0.094	0.117
On3	16006003	15653700	17721054	0.170394	0.097	0.117
On4	15854899	15655600	17723156	0.0963749	0.105	0.117
On5	15896017	15641700	17707192	0.123128	0.102	0.117
On6	16041332	15652100	17719077	0.188296	0.095	0.117
On7	15941123	15653800	17720938	0.139012	0.1	0.117
On8	15749881	15657300	17725151	0.0447546	0.111	0.117
So10	15977532	15656600	17724291	0.155204	0.099	0.117
So11	15922810	15658000	17725822	0.128067	0.102	0.117
So12	16021747	15658100	17726042	0.175849	0.096	0.117
So13	15927119	15656500	17724175	0.130889	0.101	0.117
So14	15943507	15658100	17725942	0.138042	0.101	0.117
So15	15981720	15656300	17724006	0.157367	0.098	0.117
So1	16028989	15655100	17722694	0.180818	0.096	0.117
So2	15931182	15657300	17725137	0.132445	0.101	0.117
So3	15924143	15657800	17725624	0.128824	0.102	0.117
So4	15909308	15658900	17727015	0.121075	0.103	0.117
So5	15883680	15657900	17725842	0.109166	0.104	0.117
So6	15920686	15658400	17726378	0.126824	0.102	0.117
So7	15919307	15658000	17725950	0.126346	0.102	0.117
So8	15932998	15657400	17725210	0.133276	0.101	0.117
So9	15975490	15655800	17723377	0.1546	0.099	0.117
SoIW1D	15907105	15655300	17722757	0.121796	0.102	0.117
SoIW2D	16014397	15655000	17722405	0.173835	0.096	0.117
SoK1	15810335	15582900	17639944	0.110583	0.104	0.117
SoK2	15762629	15427700	17463618	0.164507	0.097	0.117
SoK3	15936361	15648800	17715061	0.139184	0.1	0.117
SoK4	15827543	15553400	17606342	0.133527	0.101	0.117
SoK5	15817822	15652500	17719198	0.0799738	0.107	0.117
SoK6	15743165	15450500	17489733	0.143524	0.1	0.117
SoK7	15862139	15616100	17677764	0.11936	0.103	0.117
SoK8	15959407	15648900	17715184	0.150275	0.099	0.117
SoW2D	16006138	15657800	17725784	0.168426	0.097	0.117
SoW3	15857195	15632300	17696679	0.108934	0.104	0.117
SoW7D	15972260	15655500	17723093	0.153186	0.099	0.117
TC10	16057995	15656200	17723836	0.194339	0.094	0.117
TC11	16142303	15650100	17716974	0.238122	0.089	0.117
TC12	16167811	15658600	17726676	0.246221	0.088	0.117
TC13	16133563	15656700	17724426	0.230616	0.09	0.117
TC14	16097463	15656300	17723951	0.213345	0.092	0.117
TC15	16094495	15656700	17724429	0.211734	0.092	0.117
TC16	16098411	15659300	17727458	0.212316	0.092	0.117
TC17	16164434	15656200	17723851	0.245785	0.088	0.117
TC18	16055330	15658600	17726724	0.19182	0.094	0.117
TC19	16095158	15656000	17723597	0.212411	0.092	0.117
TC1	16070127	15584100	17642649	0.236096	0.089	0.117
TC20	16136963	15656200	17723804	0.232536	0.09	0.117
TC2	15959301	15419900	17457158	0.264783	0.086	0.117
TC3	16155033	15651300	17718241	0.243711	0.088	0.117
TC4	15715185	15188100	17195298	0.262598	0.086	0.117
TC5	16130119	15658600	17726630	0.228002	0.09	0.117
TC6	16148534	15657700	17725567	0.237373	0.089	0.117
TC7	16150830	15655000	17722457	0.239824	0.089	0.117
TC8	16125402	15655100	17722421	0.22751	0.09	0.117
TC9	16086068	15657300	17725056	0.207367	0.092	0.117
WC10	16290402	15651000	17717696	0.309375	0.081	0.117
WC1	16249757	15654900	17722344	0.287736	0.083	0.117
WC2	16343428	15600600	17660082	0.360679	0.075	0.117
WC2S	16304993	15651500	17718483	0.316145	0.08	0.117
WC3	16288379	15652700	17719879	0.3075	0.081	0.117
WC3S	16288223	15649800	17716474	0.30891	0.081	0.117
WC4	16287752	15653900	17721252	0.306595	0.081	0.117
WC5	16254380	15654800	17722208	0.290028	0.083	0.117
WC7	16264005	15651800	17718681	0.296211	0.082	0.117
WC9	16339489	15652900	17720061	0.332143	0.078	0.117
WCB01	16269413	15655400	17723067	0.296945	0.082	0.117

### Sheet: Sheet3
Supplementary Data 3. Pairwise Hudson’s FST values between local population pairs.
POP1	POP2	HUDSON_FST	SE
Duanqiao	Kairei	0.346194	0.0172237
Duanqiao	Longqi	0.00280779	0.00211622
Duanqiao	Onnare	0.393622	0.0233956
Duanqiao	Onnuri	0.379963	0.0241265
Duanqiao	Solitaire	0.341393	0.0203162
Duanqiao	Tiancheng	0.351515	0.0289006
Duanqiao	Wocan	0.492008	0.0246358
Kairei	Longqi	0.338291	0.0112764
Kairei	Onnare	0.216919	0.0220195
Kairei	Onnuri	0.19313	0.0158244
Kairei	Solitaire	0.0178421	0.00145869
Kairei	Tiancheng	0.0585135	0.00630373
Kairei	Wocan	0.356806	0.021145
Longqi	Onnare	0.386726	0.0170267
Longqi	Onnuri	0.372917	0.0163009
Longqi	Solitaire	0.333601	0.0109187
Longqi	Tiancheng	0.343186	0.0215644
Longqi	Wocan	0.485278	0.0167417
Onnare	Onnuri	0.00690447	0.00197618
Onnare	Solitaire	0.19631	0.0162152
Onnare	Tiancheng	0.246293	0.0312578
Onnare	Wocan	0.066474	0.00541978
Onnuri	Solitaire	0.172199	0.0148736
Onnuri	Tiancheng	0.223896	0.0202682
Onnuri	Wocan	0.0738051	0.00453364
Solitaire	Tiancheng	0.0646577	0.00393542
Solitaire	Wocan	0.335894	0.0183258
Tiancheng	Wocan	0.381977	0.0206419

### Sheet: Sheet4
Supplementary Data 4. Summary of historical model parameters for five genetic populations of scaly-foot snails estimated by Fastsimcoal2.
Estimated parameters	Parameter meaning	Parameter meaning	average value	95% confidence interval lower limit	95% confidence interval upper limit
Nlq$	lq means Longqi-Duanqiao. tc means Tiancheng. krso means Kairei-Solitaire. on means Onnuri-Onnare. wc means Wocan.	"N" means “long-term effective population size * 2”. gost5, 6, 7, 8 and 9 represent P3, 2, 1, 0 and Ancestor respectively.	48793.4	44438	53148.7
Ntc$			27313.6	24809.2	29818.1
Nkrso$			167258	157857	176660
Non$			80147.4	68497	91797.7
Nwc$			40648.2	37438	43858.3
Ngost5$			32938.6	26899.6	38977.5
Ngost6$			33744.9	24741.4	42748.4
Ngost7$			63624.2	48205.4	79043
Ngost8$			28442.2	24120.6	32763.8
Ngost9$			28856.9	23972	33741.9
mutation_rates$		The unit of “mutation_rates” is per site per year.	1.18e-08	1.02e-08	1.33e-08
intensity_bot_lq$		"intensity_bot" means strength of population bottleneck, for detailed calculation methods, see the Fastsimcoal2 manual. G0, 1, 2 and 3 represent P0, 1, 2 and 3respectively.	0.0497037	0.0393116	0.0600959
intensity_bot_G1$			0.0550709	0.0429387	0.0672032
intensity_bot_G2$			0.0528703	0.0436761	0.0620645
intensity_bot_G0$			0.0463195	0.0392115	0.0534275
intensity_bot_on$			0.00948236	0.00554392	0.0134208
intensity_bot_wc$			0.0469944	0.0353714	0.0586173
intensity_bot_kr$			0.0455886	0.0349449	0.0562324
intensity_bot_tc$			0.0538549	0.0437544	0.0639554
intensity_bot_G3$			0.0463453	0.0376187	0.0550719
mwc_on$		"m" means "population migration rate". 5,6,7 and 8 represent P3, 2, 1 and 0 respectively.	1.38e-07	8.03e-08	1.96e-07
mon_wc$			1.41e-07	9.24e-08	1.902e-07
mwc_5$			6.56e-05	5.22597e-05	7.88708e-05
mtc_lq$			5.26e-06	4.0402e-06	6.4719e-06
mtc_krso$			8.08e-05	7.21641e-05	8.94885e-05
mon_krso$			2.48e-05	1.78611e-05	3.18231e-05
mlq_tc$			1.51e-05	1.14e-05	1.88042e-05
mlq_8$			2.06e-05	8.3724e-06	3.27634e-05
mlq_7$			2.5e-05	1.31042e-05	3.69049e-05
mkrso_tc$			8.04e-05	6.81348e-05	9.26021e-05
mkrso_on$			0.000206363	0.000125011	0.000287715
mkrso_5$			4.99e-05	3.35579e-05	6.62947e-05
m8_lq$			1.41e-06	4.817e-07	2.3362e-06
m7_lq$			7.98e-06	4.5878e-06	1.13628e-05
m7_6$			4.3e-06	2.4618e-06	6.141e-06
m6_7$			3.51e-06	2.1131e-06	4.9114e-06
m5_wc$			8.45e-05	8.10813e-05	8.79187e-05
m5_krso$			1.22e-06	6.757e-07	1.7661e-06
TDiv_on$		"Tdiv" means population split time, in years. G0 and G1 represent P0 and P1	2029.95	1135.02	2924.88
TDiv_wc$			58424.8	33886.8	82962.8
TDiv_G1$			153280	132119	174441
TDiv_G0$			243315	216690	269940

### Sheet: Sheet5
Supplementary Data 5. Summary statistics of selected species for mutation rate calculation
Name	Subclass	Data source	Assembly number or website link	Gene number
Pomacea canaliculata	Caenogastropoda	NCBI	GCF_003073045.1	18273
Lanistes nyassanus		Dryad Digital Repository	https://doi.org/10.5061/dryad.15nd8v3	20938
Marisa cornuarietis		Dryad Digital Repository	https://doi.org/10.5061/dryad.15nd8v3	23827
Aplysia californica	Heterobranchia	NCBI	GCF_000002075.1	19425
Radix auricularia		NCBI	GCA_002072015.1	17338
Haliotis rufescens	Vetigastropoda	NCBI	GCF_023055435.1	31171
Chrysomallon squamiferum	Neomphalida	Dryad Digital Repository	https://doi.org/10.5061/dryad.w6m905qns	21469
Gigantopelta aegis		figshare	https://doi.org/10.6084/m9.figshare.13317932.v1	21438
Lottia gigantea	Patellogastropoda	NCBI	GCF_000327385.1	23822
